# Optimizing multiplexed imaging experimental design through tissue spatial segregation estimation

**DOI:** 10.1101/2021.11.28.470262

**Authors:** Pierre Bost, Daniel Schulz, Stefanie Engler, Clive Wasserfall, Bernd Bodenmiller

**Affiliations:** University of Zurich, Department of Quantitative Biomedicine, Zurich, 8057, Switzerland; ETH Zurich, Institute for Molecular Health Sciences, Zurich, 8093 Switzerland; Department of Pathology, Immunology, and Laboratory Medicine, Diabetes Institute, University of Florida, Gainesville, FL 32610, USA

## Abstract

Recent advances in multiplexed imaging methods allow simultaneous detection of dozens of proteins and hundreds of RNAs enabling deep spatial characterization of both healthy and diseased tissues. Parameters for design of optimal sequencing-based experiments have been established, but such parameters, especially those estimating how much area has to be imaged to capture all cell phenotype clusters, are lacking for multiplex imaging studies. Here, using a spatial transcriptomic atlas of healthy and tumor human tissues, we developed a new statistical framework that determines the number and area of fields of view necessary to accurately identify all cell types that are part of a tissue. Using this strategy on imaging mass cytometry data, we identified a measurement of tissue spatial segregation that enables optimal experimental design. This strategy will enable significantly improved design of multiplexed imaging studies.
