## Supplementary Table 1 for "Optimizing multiplexed imaging experimental design through tissue spatial segregation estimation"

### Sheet: Sheet 1
	Type_sample	Source	Number_cluster
Lymph node	Healthy	10X website	14
Glioblastoma	Tumor	10X website	19
Ovarian cancer	Tumor	10X website	12
Breast cancer (1)	Tumor	10X website	15
Breast cancer (2)	Tumor	10X website	12
Breast cancer (3)	Tumor	10X website	12
Colorectal cancer	Tumor	10X website	16
Brain (1)	Healthy	10X website	12
Brain (2)	Healthy	10X website	14
Heart	Healthy	10X website	11
Prostate (FFPE)	Healthy	10X website	15
Spinal cord	Healthy	10X website	13
Cerebellum	Healthy	10X website	15
Breast cancer ductal (FFPE)	Tumor	10X website	19
Prostate cancer (FFPE)	Tumor	10X website	17
Prostate cancer adjacent (FFPE)	Tumor	10X website	18
Bladder cancer (A1)	Tumor	GEO : GSE171351	15
Bladder cancer (B1)	Tumor	GEO : GSE171352	15
Bladder cancer (C1)	Tumor	GEO : GSE171353	14
Bladder cancer (D1)	Tumor	GEO : GSE171354	15
Breast cancer (1142243F NG)	Tumor	Wu et al 2021 N. Genet	14
Breast cancer (1160920F NG)	Tumor	Wu et al 2021 N. Genet	17
