## Supplementary Table 2 for "Optimizing multiplexed imaging experimental design through tissue spatial segregation estimation"

### Sheet: Panel IMC (1)
Metal Tag	Target	Antibody Clone	Stock Concentration	Final Concentration / Dilution
Y89	Myeloperoxidase MPO	Polyclonal MPO	500	3 ug/mL
Cd110	CD8a	C8/144B	500	3 ug/mL
In115	SMA	1A4	500	1 ug/mL
Pr141	CCR7	EPR23192-57	500	5 ug/mL
Nd143	HLA-DR	TAL 1B5	500	2 ug/mL
Nd144	CD278 (ICOS)	D1K2T	500	5 ug/mL
Nd145	XBP1	polyclonal	500	2 ug/mL
Nd146	Histone H3K9Ac	C5B11	500	2 ug/mL
Sm147	HIF-1a	EP1215Y	500	1 ug/mL
Nd148	CD20	L26	500	3 ug/mL
Sm149	CD163	EDHu-1	500	3 ug/mL
Nd150	CD56 / NCAM-1	E7X9M	500	10 ug/mL
Eu151	Granzyme B	D6E9W	500	5 ug/mL
Eu153	human IgM	MHM-88	400	5 ug/mL
Gd155	LEF1	EPR2029Y	500	5 ug/mL
Gd156	CD69	EPR21814	500	10 ug/mL
Gd158	MMP9	D6O3H	500	5 ug/mL
Tb159	CD40L (CD154)	EP462E	500	5 ug/mL
Gd160	CD274 (B7-H1- PD-L1)	73-10	500	5 ug/mL
Dy162	CD45RO	UCHL1	500	1 ug/mL
Dy163	FOXP3	236A/E7	500	5 ug/mL
Dy164	CXCL13 / BLC / BCA-1	Polyclonal_CXCL13 / BLC / BCA-1	500	5 ug/mL
Ho165	CD9	D3H4P	500	2 ug/mL
Er166	CD3	polyclonal_A0452	500	5 ug/mL
Er167	GITR / TNFRSF18	D5V7P	500	5 ug/mL
Er168	CD303	Polyclonal_DLEC / CLEC4C / BDCA-2	500	5 ug/mL
Tm169	CD209	C209/1781	500	0.5 ug/mL
Er170	AICDA	EPR23436-45	500	10 ug/mL
Yb172	MX1	D3W7I	500	2 ug/mL
Yb173	CCL21 / 6Ckine	Polyclonal_CCL21 / 6Ckine	500	5 ug/mL
Yb174	CD31	EPR3094	500	3 ug/mL
Lu175	Cleaved Caspase3	C92-605	200	5 ug/mL
Yb176	CCL19 / MIP-3 beta	54909	500	5 ug/mL
Ir191	DNA_1
Ir193	DNA_2
Pt195	Caveolin-1	D46G3	500	3 ug/mL
Pt196	Vimentin	EPR3776	500	3 ug/mL
Pt198	Ki-67	B56	500	3 ug/mL

### Sheet: Panel IMC (2)
Metal Tag	Target	Antibody Clone	Stock Concentration	Final Concentration / Dilution
Y89	Myeloperoxidase MPO	Polyclonal MPO	500	3 ug/mL
In115	SMA	1A4	500	1 ug/mL
Pr141	CCR7	EPR23192-57	500	5 ug/mL
Nd142	Indoleamine 2- 3-dioxygenase (IDO)	SP260	500	10 ug/mL
Nd143	HLA-DR	TAL 1B5	500	2 ug/mL
Nd144	CD278 (ICOS)	D1K2T	500	5 ug/mL
Nd146	Histone H3K9Ac	C5B11	500	2 ug/mL
Sm147	HIF-1a	EP1215Y	500	1 ug/mL
Nd148	CD20	L26	500	3 ug/mL
Sm149	CD163	EDHu-1	500	3 ug/mL
Nd150	CD56 / NCAM-1	E7X9M	500	10 ug/mL
Eu151	Granzyme B	D6E9W	500	5 ug/mL
Eu153	human IgM	MHM-88	400	5 ug/mL
Gd155	LEF1	EPR2029Y	500	5 ug/mL
Gd156	CD69	EPR21814	500	10 ug/mL
Gd158	MMP9	D6O3H	500	5 ug/mL
Tb159	CD40L (CD154)	EP462E	500	5 ug/mL
Gd160	CD274 (B7-H1- PD-L1)	73-10	500	5 ug/mL
Dy161	TCF1/TCF7	C63D9	500	10 ug/mL
Dy162	CD45	UCHL1	500	1 ug/mL
Dy163	FOXP3	236A/E7	500	5 ug/mL
Dy164	CXCL13 / BLC / BCA-1	Polyclonal_CXCL13 / BLC / BCA-1	500	5 ug/mL
Ho165	CD9	D3H4P	500	2 ug/mL
Er166	CD3	polyclonal_A0452	500	5 ug/mL
Er167	GITR / TNFRSF18	D5V7P	500	5 ug/mL
Er168	CD303	Polyclonal_DLEC / CLEC4C / BDCA-2	500	5 ug/mL
Tm169	CD209	C209/1781	500	0.5 ug/mL
Er170	AICDA	EPR23436-45	500	10 ug/mL
Yb171	CD272 (BTLA)	EPR22224-271	500	5 ug/mL
Yb172	MX1	D3W7I	500	2 ug/mL
Yb173	CCL21 / 6Ckine	Polyclonal_CCL21 / 6Ckine	500	5 ug/mL
Yb174	CD31	EPR3094	500	3 ug/mL
Lu175	CD8a	RPA-T8	500	5 ug/mL
Yb176	CCL19 / MIP-3 beta	54909	500	5 ug/mL
Ir191	DNA_1
Ir193	DNA_2
Pt195	Caveolin-1	D46G3	500	3 ug/mL
Pt196	Vimentin	EPR3776	500	3 ug/mL
Pt198	Ki-67	B56	500	3 ug/mL
