## Supplementary Table 3 for "Optimizing multiplexed imaging experimental design through tissue spatial segregation estimation"

### Sheet: Sheet 1
Tissue	Mean Alpha value
Prostate	2.04
Heart	2.01
Prostate cancer adjacent	1.76
Bladder cancer	1.75
Ovarian Cancer	1.74
Brain	1.74
Breast cancer ductal	1.7
Cerebellum	1.58
Spinal cord	1.56
Lymph Node	1.5
Colorectal cancer	1.44
Prostate cancer	1.18
Breast Cancer	1.08
Glioblastoma	1.04
